# Broad SARS-CoV-2 Neutralization by Monoclonal and Bispecific Antibodies Derived from a Gamma-infected Individual

**DOI:** 10.1101/2022.10.14.512216

**Authors:** Denise Guerra, Tim Beaumont, Laura Radić, Gius Kerster, Karlijn van der Straten, Meng Yuan, Jonathan L. Torres, Wen-Hsin Lee, Hejun Liu, Meliawati Poniman, Ilja Bontjer, Judith A. Burger, Mathieu Claireaux, Tom G. Caniels, Jonne L. Snitselaar, Tom P. L. Bijl, Sabine Kruijer, Gabriel Ozorowski, David Gideonse, Kwinten Sliepen, Andrew B. Ward, Dirk Eggink, Godelieve J. de Bree, Ian A. Wilson, Rogier W. Sanders, Marit J. van Gils

## Abstract

The worldwide pandemic caused by SARS-CoV-2 has remained a human medical threat due to the continued evolution of multiple variants that acquire resistance to vaccines and prior infection. Therefore, it is imperative to discover monoclonal antibodies (mAbs) that neutralize a broad range of SARS-CoV-2 variants for therapeutic and prophylactic use. A stabilized autologous SARS-CoV-2 spike glycoprotein was used to enrich antigen-specific B cells from an individual with a primary Gamma variant infection. Five mAbs selected from those B cells showed considerable neutralizing potency against multiple variants of concern, with COVA309-35 being the most potent against the autologous virus, as well as against Omicron BA.1 and BA.2. When combining the COVA309 mAbs as cocktails or bispecific antibody formats, the breadth and potency was significantly improved against all tested variants. In addition, the mechanism of cross-neutralization of the COVA309 mAbs was elucidated by structural analysis. Altogether these data indicate that a Gamma-infected individual can develop broadly neutralizing antibodies.
