## Supplementary Table 1 for "Broad SARS-CoV-2 Neutralization by Monoclonal and Bispecific Antibodies Derived from a Gamma-infected Individual"

### Sheet: Sheet1
mAb ID	HC gene usage	V region identity (%)	CDRH3 sequence	LC gene usage	V region identity (%)2	CDRL3 sequence
COVA309-01	IGHV1-2, IGHJ5, IGHD3-10	95.14	CVRGDYHGSGSYYWSWWFDPW	IGLV1-51, IGLJ2	97.89	CGTWDSSLSAGLF
COVA309-02	IGHV1-69, IGHJ6, IGHD5-24	94.10	CARGGWGKDGQIDNYYYYYMDVW	IGLV2-11, IGLJ1	95.83	CCSYAGNYIFVF
COVA309-03	IGHV3-48, IGHJ3, IGHD2-8	95.14	CARLLMGAFDIW	IGKV1-5, IGKJ2	97.49	CHQYNSYPYTF
COVA309-04	IGHV3-7, IGHJ6, IGHD4-11	98.26	CARDYSNYDLYMDVW	IGKV1-5, IGKJ1	96.77	CQQYSTYSRTF
COVA309-05	IGHV1-69, IGHJ3, IGHD2-2	96.88	CATESRGGYQLLSPHDAFDIW	IGKV4-1, IGKJ4	98.65	CQQYYSTPLTL
COVA309-06	IGHV3-49, IGHJ6, IGHD3-9	98.98	CTARGYYDILTGYYSGYMDVW	IGKV1-33, IGKJ2	95.70	CQQNDNLPYTF
COVA309-07	IGHV3-13, IGHJ6, IGHD3-16	97.89	CARGVTVRGFSLYYYYMDVW	IGKV1-39, IGKJ2	98.57	CQQSYSNPPEGSF
COVA309-08	IGHV4-30-4, IGHJ4, IGHD3-3	97.25	CARGPGPKDFWSGTALDYW	IGKV1-27, IGKJ4	99.28	CQKYNSALTF
COVA309-09	IGHV3-23, IGHJ3, IGHD3-22	100.00	CAKDPNYYDSSGLFAFDIW	IGKV1-6, IGKJ3	97.13	CLQDYNYPFTF
COVA309-10	IGHV3-23, IGHJ6, IGHD1-20	99.31	CAKASGPAATRITGTPAYYYYMDVW	IGKV1-39, IGKJ5	97.85	CQQSYSTPPTF
COVA309-11	IGHV4-59, IGHJ6, IGHD3-22	96.49	CATYYYDSSGYSYGMDVW	IGKV1-9, IGKJ4	97.49	CQQLNSYPLTF
COVA309-12	IGHV3-30, IGHJ6, IGHD5-12	98.61	CAKDRGYGNYYYGMDVW	IGKV1-6, IGKJ4	95.70	CLQDYTYPLTF
COVA309-13	IGHV1-69, IGHJ4, IGHD3-10	97.57	CARDPGDYYGSGSYSLLDYW	IGLV2-11, IGLJ1	97.57	CCSYAGTYTWVF
COVA309-14	IGHV3-7, IGHJ6, IGHD3-22	98.26	CARVVVLGYDTAYYYYYGLDVW	IGKV3-20, IGKJ3	98.23	CQQYGSSPPIFTF
COVA309-15	IGHV1-69, IGHJ4, IGHD3-10	97.92	CARVSGYSASGSYEDYW	IGKV1-33, IGKJ5	97.85	CQQYHNLPITF
COVA309-16	IGHV3-7, IGHJ4, IGHD3-22	98.26	CAREETAYYYDTGGQYIEYYFDYW	IGLV7-46, IGLJ3	94.79	CFLYYSGVRVL
COVA309-17	IGHV4-59, IGHJ5, IGHD6-13	97.54	CARHYVAAAGTYNWFDPW	IGKV1-33, IGKJ3	96.42	CHQYDNLR
COVA309-18	IGHV3-23, IGHJ4, IGHD2-15	98.26	CAKDGGRLPLYYFDYW	IGKV1-5, IGKJ1	97.85	CQQYNSYPWTF
COVA309-19	IGHV3-11, IGHJ4, IGHD3-9	99.65	CARAGGGMVLTGYYLYYFDYW	IGKV3-20, IGKJ4	98.58	CQQYGSSLLTF
COVA309-20	IGHV3-7, IGHJ6, IGHD6-19	98.26	CAGVGYRSGWYVVGGMDVW	IGKV1-5, IGKJ1	98.21	CQQYNTYSATF
COVA309-21	IGHV3-74, IGHJ3, IGHD1-26	93.75	CARESARYRLPEFW	IGLV9-49, IGLJ2	94.95	CGADHGTGSKFVYLF
COVA309-22	IGHV3-33, IGHJ4, IGHD4-17	98.96	CARDEGTMTTYFDYW	IGKV1-39, IGKJ1	97.13	CQQSYSTPPWTF
COVA309-23	IGHV3-23, IGHJ3, IGHD3-22	98.26	CAKDPNYYDSSGVFAFDIW	IGKV1-5, IGKJ2	97.49	CQQYNTYSYTF
COVA309-24	IGHV4-59, IGHJ4, IGHD4-23	98.95	CARHLADYGENGYFDYW	IGKV1-6, IGKJ5	97.13	CLQDYNYPITF
COVA309-25	IGHV3-21, IGHJ2, IGHD2-21	97.22	CARERAVTAGTPRYFDLW	IGKV1-33, IGKJ4	97.85	CQQYDNLPTF
COVA309-26	IGHV3-43D, IGHJ4, IGHD1-26	98.61	CAKDRVGILGATDGFDYW	IGKV1-9, IGKJ4	97.85	CQQLNSYPLTF
COVA309-27	IGHV1-24, IGHJ3, IGHD2-15	96.18	CATAVWGVLIAATGGFDFW	IGKV3-20, IGKJ4	96.45	CHQYGSSPLTF
COVA309-28	IGHV3-48, IGHJ3, IGHD3-16	98.61	CARSWVNDAFDIW	IGKV1-39, IGKJ1	98.92	CQQSYSTPWTF
COVA309-29	IGHV3-30, IGHJ5, IGHD6-19	98.26	CAKAVAGYNYFDPW	IGKV1-9, IGKJ3	97.49	CQQLKSYPLFTF
COVA309-30	IGHV4-39, IGHJ4, IGHD3-10	98.28	CARLLWLRGDFGYW	IGLV6-57, IGLJ3	99.31	CQSYDSSIWVF
COVA309-31	IGHV1-2, IGHJ5, IGHD3-10	98.26	CAREGITMVRGVRSWFDPW	IGLV2-23, IGLJ3	96.18	CCSYAGSSTWVF
COVA309-32	IGHV4-59, IGHJ2	97.89	CARGFDLW	IGKV3-20, IGKJ1	97.52	CQQYGSSPWTF
COVA309-33	IGHV4-4, IGHJ6, IGHD3-3	97.54	CAGGGFLEWLLYPHLNYMDVW	IGLV3-25, IGLJ2	84.59	CQSADSSGTVVF
COVA309-34	IGHV3-23, IGHJ4, IGHD2-2	95.49	CAKFLEDGVGFCSSPGCYTLDYW	IGKV1-12, IGKJ3	75.27	CQQANNFPFTF
COVA309-35	IGHV1-69, IGHJ6, IGHD2-21	98.26	CARDEGETTPLAYYYYYMDVW	IGKV1-27, IGKJ4	97.49	CQKYNSALALTF
COVA309-36	IGHV3-30, IGHJ4, IGHD5-24	97.92	CAKGRGGYDTYFDYW	IGKV1-5, IGKJ2	97.13	CQQYNSYVYTF
COVA309-37	IGHV4-39, IGHJ4, IGHD1-26	95.53	CASSFGSYYVAFDYW	IGLV2-11, IGLJ2	98.61	CCSYAGSYTLVVF
COVA309-38	IGHV3-7, IGHJ4, IGHD5-24	96.88	CAKSAWLQGDFDYW	IGLV6-57, IGLJ3	98.97	CQSYDTGNQVF
COVA309-39	IGHV1-69, IGHJ6, IGHD6-13	98.61	CARGGLRPAAMSYQYSSSWYRYMDVW	IGKV3-20, IGKJ1	98.23	CQQYGSSPSGTF
COVA309-40	IGHV1-18, IGHJ4, IGHD3-22	98.26	CARDDYFDSSGYYYAWDYW	IGLV1-47, IGLJ3	98.25	CAAWDDSLSGPVF
COVA309-41	IGHV1-18, IGHJ1, IGHD6-13	94.79	CVRGSSSTYGGVQHW	IGLV6-57, IGLJ3	95.88	CQSYDSTNQVF
COVA309-42	IGHV1-69, IGHJ4, IGHD3-10	99.31	CARVSGYSASGSYEDYW	IGLV1-44, IGLJ3	95.79	CASWDDGLSGWVF
COVA309-43	IGHV3-33, IGHJ4, IGHD5-18	97.92	CARDFRVSDYTFGNW	IGLV3-10, IGLJ3	96.77	CYSRDSSGNLWVF
COVA309-44	IGHV3-74, IGHJ4, IGHD3-9	94.10	CARDFTGPFDYW	IGLV1-47, IGLJ1	95.79	CVVWDDSLSGYVF
COVA309-45	IGHV4-34, IGHJ6, IGHD5-12	95.79	CASRQGVAEIYGMDVW	IGKV3-15, IGKJ4	97.85	CQQYNKWPPLTF
